# An empirical evaluation of simulated gastrointestinal digestion platforms for use in plant breeding, using common bean (*Phaseolus vulgaris* L.) as a model

**DOI:** 10.1101/2024.05.09.592089

**Authors:** Tayah M. Bolt, Margaret Riggs, Weiyi Sun, Li Tian, Paul Gepts, Antonia Palkovic, Travis Parker, Gail M. Bornhorst, Christine Diepenbrock

## Abstract

There remains a disconnect in plant breeding between increasing nutrient levels in crops at time of harvest and increasing bioaccessible levels of those nutrients during digestion. This study aims to develop and compare simulated digestion models for use in plant breeding and examine bioaccessible nutrient levels in common bean samples with differing seed coat coloration and patterning. The highest trait values (starch and protein hydrolysis, total phenolics, and antioxidant power) were observed from more dynamic digestion models, but even simple dynamic models showed higher trait values than a commonly used static digestion model. The use of these models provided insight on nutrient bioaccessibility; e.g., differences were observed during digestion between common bean genotypes for protein hydrolysis and between growing environments for both total phenolics and protein hydrolysis. Together, these results inform potential future pathways for applying simulated digestion models in plant breeding to improve bioaccessible nutrient levels in crops.
