## Supplemental File S1 for "An empirical evaluation of simulated gastrointestinal digestion platforms for use in plant breeding, using common bean (*Phaseolus vulgaris* L.) as a model"

### Sheet: Figure 3
Raw Bean Analysis									Raw Bean Analysis
Total Phenolics (mg GA eq/g DW sample)	Signif. codes: 0 ‘***’ 0.001 ‘**’ 0.01 ‘*’ 0.05 ‘.’ 0.1 ‘ ’ 1								FRAP (mg TRLX eq/g DW sample)	Signif. codes: 0 ‘***’ 0.001 ‘**’ 0.01 ‘*’ 0.05 ‘.’ 0.1 ‘ ’ 1
Mixed ANOVA results									Mixed ANOVA results
Effect	df	SS	MSS	F value	P value				Effect	df	SS	MSS	F value	P value
Genotype	1	0.225	0.22498	62.95	1.27e-05	***			Genotype	1	0.541	0.541	21.79	0.000884	***
Location	2	0.5475	0.27376	76.6	8.64e-07	***			Location	2	7.446	3.723	150.06	3.49e-08	***
Genotype:Location	1	0.0498	0.0498	13.93	0.00389	**			Genotype:Location	1	1.499	1.499	60.44	1.51e-05	***
Residuals	10	0.0357	0.00357						Residuals	10	0.248	0.025
Tukey-Kramer post-hoc test		Confidence level used: 0.95							Tukey-Kramer post-hoc test		Confidence level used: 0.95
Genotype	Location	emmean	SE	df	lower.CL	upper.CL	Grouping symbol		Genotype	Location	emmean	SE	df	lower.CL	upper.CL	Grouping symbol
UC Southwest Gold	San Gregorio, CA	1.3	0.0345	10	1.19	1.41	a		UC Southwest Red	Pescadero, CA	4.6	0.0909	10	4.31	4.89	a
UC Southwest Gold	Pescadero, CA	1.32	0.0345	10	1.21	1.43	a		UC Southwest Gold	Pescadero, CA	4.73	0.0909	10	4.45	5.02	a
UC Southwest Red	Pescadero, CA	1.39	0.0345	10	1.28	1.5	a		UC Southwest Gold	Davis, CA	5.54	0.0909	10	5.25	5.82	b
UC Southwest Gold	Davis, CA	1.6	0.0345	10	1.49	1.71	b		UC Southwest Gold	San Gregorio, CA	5.69	0.0909	10	5.4	5.98	b
UC Southwest Red	Davis, CA	1.93	0.0345	10	1.82	2.04	c		UC Southwest Red	Davis, CA	6.82	0.0909	10	6.53	7.1	c
Cooked Bean Analysis									Cooked Bean Analysis
Total Phenolics (mg GA eq/g DW sample)	Signif. codes: 0 ‘***’ 0.001 ‘**’ 0.01 ‘*’ 0.05 ‘.’ 0.1 ‘ ’ 1								FRAP (mg TRLX eq/g DW sample)	Signif. codes: 0 ‘***’ 0.001 ‘**’ 0.01 ‘*’ 0.05 ‘.’ 0.1 ‘ ’ 1
Mixed ANOVA results									Mixed ANOVA results
Effect	df	SS	MSS	F value	P value				Effect	df	SS	MSS	F value	P value
Genotype	1	0.000327	0.000327	0.467	0.50079				Genotype	1	0.418	0.4181	2.801	0.107
Location	2	0.007914	0.003957	5.651	0.00945	**			Location	2	0.03	0.0148	0.099	0.906
Genotype:Location	1	0.0004	0.0004	0.572	0.45673				Genotype:Location	1	0.013	0.0128	0.086	0.772
Residuals	25	0.017508	0.0007						Residuals	25	3.731	0.1492
Broth Analysis									Broth Analysis
Total Phenolics (mg GA eq/g DW sample)	Signif. codes: 0 ‘***’ 0.001 ‘**’ 0.01 ‘*’ 0.05 ‘.’ 0.1 ‘ ’ 1								FRAP (mg TRLX eq/g DW sample)	Signif. codes: 0 ‘***’ 0.001 ‘**’ 0.01 ‘*’ 0.05 ‘.’ 0.1 ‘ ’ 1
Mixed ANOVA results									Mixed ANOVA results
Effect	df	SS	MSS	F value	P value				Effect	df	SS	MSS	F value	P value									.
Genotype	1	2.611	2.611	9.741	0.00451	**			Genotype	1	21.38	21.377	3.558	0.0709	.
Location	2	7.532	3.766	14.052	8.13e-05	***			Location	2	2.3	1.152	0.192	0.8267
Genotype:Location	1	0.094	0.094	0.351	0.5588				Genotype:Location	1	0.3	0.303	0.05	0.8242
Residuals	25	6.7	0.268						Residuals	25	150.19	6.008
Tukey-Kramer post-hoc test		Confidence level used: 0.95
Genotype	Location	emmean	SE	df	lower.CL	upper.CL	Grouping symbol
UC Southwest Gold	San Gregorio, CA	1.93	0.211	25	1.34	2.51	a
UC Southwest Gold	Pescadero, CA	2.06	0.211	25	1.48	2.65	a
UC Southwest Red	Pescadero, CA	2.56	0.211	25	1.97	3.15	ab
UC Southwest Gold	Davis, CA	3.16	0.211	25	2.57	3.75	b
UC Southwest Red	Davis, CA	3.41	0.211	25	2.82	4	b

### Sheet: Figures 4 and 5
FRAP (mg TRLX eq/g DW sample)	Signif. codes: 0 ‘***’ 0.001 ‘**’ 0.01 ‘*’ 0.05 ‘.’ 0.1 ‘ ’ 1
Mixed ANOVA results
Effect	df	SS	MSS	F value	P value
Method	2	0.06116	0.030581	9.521	0.0138	*
Residuals	6	0.01927	0.003212
Tukey-Kramer post-hoc test	Confidence level used: 0.95
Method	emmean	SE	df	lower.CL	upper.CL	Grouping symbol
Static Digestion	0.196	0.0327	6	0.0891	0.303	a
Peristaltic Simulator	0.233	0.0327	6	0.1255	0.34	a
Simplified Human Gastric Simulator	0.386	0.0327	6	0.2793	0.494	b
Total Phenolics (mg GA eq/g DW sample)	Signif. codes: 0 ‘***’ 0.001 ‘**’ 0.01 ‘*’ 0.05 ‘.’ 0.1 ‘ ’ 1
Mixed ANOVA results
Effect	df	SS	MSS	F value	P value
Method	2	0.5323	0.26617	13.115	0.000306	***
TimePoint	2	0.0942	0.04709	2.32	0.126925
Method:TimePoint	4	0.1544	0.0386	1.902	0.153874
Residuals	18	0.3653	0.0203
Tukey-Kramer post-hoc test	Confidence level used: 0.95
Method	emmean	SE	df	lower.CL	upper.CL	Grouping symbol
Static Digestion	0.145	0.0475	18	0.0201	0.27	a
Peristaltic Simulator	0.408	0.0475	18	0.2831	0.533	b
Simplified Human Gastric Simulator	0.469	0.0475	18	0.3436	0.593	b
RDS (mg MT eq/g DW sample)	Signif. codes: 0 ‘***’ 0.001 ‘**’ 0.01 ‘*’ 0.05 ‘.’ 0.1 ‘ ’ 1
Mixed ANOVA results
Effect	df	SS	MSS	F value	P value
Method	2	13007	6504	31.735	1.25e-06	***
TimePoint	2	18563	9281	45.289	9.46e-08	***
Method:TimePoint	4	4808	1202	5.865	0.00334	**
Residuals	18	3689	205
Tukey-Kramer post-hoc test	Confidence level used: 0.95
Method	Time Point	emmean	SE	df	lower.CL	upper.CL	Grouping symbol
Peristaltic Simulator	120	4.85	8.27	18	-21.09	30.8	a
Static Digestion	120	5.91	8.27	18	-20.03	31.8	a
Simplified Human Gastric Simulator	120	15.22	8.27	18	-10.72	41.2	ab
Static Digestion	240	28.26	8.27	18	2.32	54.2	abc
Static Digestion	180	29.35	8.27	18	3.41	55.3	abc
Peristaltic Simulator	180	54.63	8.27	18	28.69	80.6	bcd
Peristaltic Simulator	240	61.8	8.27	18	35.86	87.7	cd
Simplified Human Gastric Simulator	180	91.86	8.27	18	65.92	117.8	de
Simplified Human Gastric Simulator	240	115.74	8.27	18	89.8	141.7	e
RDS (mg MT eq)	Signif. codes: 0 ‘***’ 0.001 ‘**’ 0.01 ‘*’ 0.05 ‘.’ 0.1 ‘ ’ 1
Mixed ANOVA results
Effect	df	SS	MSS	F value	P value
Method	3	58139317	19379772	50.108	1.75e-10	***
TimePoint	2	17226564	8613282	22.27	3.4e-06	***
Method:TimePoint	6	9604056	1600676	4.139	0.00542	**
Residuals	24	9282253	386761
Tukey-Kramer post-hoc test	Confidence level used: 0.95
Method	Time Point	emmean	SE	df	lower.CL	upper.CL	Grouping symbol
Peristaltic Simulator	120	57.6	359	24	-1076	1191	a
Static Digestion	120	67.9	359	24	-1066	1201	a
Static Digestion	240	323.8	359	24	-810	1457	ab
Static Digestion	180	337.2	359	24	-796	1471	ab
Simplified Human Gastric Simulator	120	438.3	359	24	-695	1572	ab
Peristaltic Simulator	180	647.4	359	24	-486	1781	ab
Peristaltic Simulator	240	731.2	359	24	-402	1865	ab
Human Gastric Simulator	120	2001.5	359	24	868	3135	bc
Simplified Human Gastric Simulator	180	2707.6	359	24	1574	3841	c
Human Gastric Simulator	180	3283.3	359	24	2150	4417	cd
Simplified Human Gastric Simulator	240	3456.8	359	24	2323	4590	cd
Human Gastric Simulator	240	4715.7	359	24	3582	5849	d
OPA (mg NH2/g DW sample)	Signif. codes: 0 ‘***’ 0.001 ‘**’ 0.01 ‘*’ 0.05 ‘.’ 0.1 ‘ ’ 1
Mixed ANOVA results
Effect	df	SS	MSS	F value	P value
Method	2	11.81	5.907	11.47	0.000614	***
TimePoint	2	38.83	19.413	37.695	3.67e-07	***
Method:TimePoint	4	4.6	1.15	2.233	0.106059
Residuals	18	9.27	0.515
Tukey-Kramer post-hoc test	Confidence level used: 0.95
Method	emmean	SE	df	lower.CL	upper.CL	Grouping symbol
Static Digestion	2.3	0.239	18	1.67	2.93	a
Peristaltic Simulator	3.04	0.239	18	2.41	3.67	a
Simplified Human Gastric Simulator	3.92	0.239	18	3.29	4.55	b
Tukey-Kramer post-hoc test	Confidence level used: 0.95
Time Point	emmean	SE	df	lower.CL	upper.CL	Grouping symbol
120	1.4	0.239	18	0.772	2.03	a
180	3.75	0.239	18	3.121	4.38	b
240	4.1	0.239	18	3.474	4.73	b
OPA (mg NH2)	Signif. codes: 0 ‘***’ 0.001 ‘**’ 0.01 ‘*’ 0.05 ‘.’ 0.1 ‘ ’ 1
Mixed ANOVA results
Effect	df	SS	MSS	F value	P value
Method	3	69319	23106	85.612	5.87e-13	***
TimePoint	2	30198	15099	55.944	9.21e-10	***
Method:TimePoint	6	14255	2376	8.803	3.99e-05	***
Residuals	24	6478	270
Tukey-Kramer post-hoc test	Confidence level used: 0.95
Method	Time Point	emmean	SE	df	lower.CL	upper.CL	Grouping symbol
Peristaltic Simulator	120	14.7	9.49	24	-15.26	44.6	a
Static Digestion	120	15.6	9.49	24	-14.38	45.5	a
Static Digestion	240	31.8	9.49	24	1.85	61.7	ab
Static Digestion	180	31.8	9.49	24	1.86	61.7	ab
Peristaltic Simulator	180	44.2	9.49	24	14.3	74.2	ab
Simplified Human Gastric Simulator	120	48.3	9.49	24	18.35	78.2	ab
Peristaltic Simulator	240	49.1	9.49	24	19.13	79	ab
Human Gastric Simulator	120	66.7	9.49	24	36.79	96.7	bc
Human Gastric Simulator	180	113.6	9.49	24	83.63	143.5	cd
Simplified Human Gastric Simulator	180	139.7	9.49	24	109.75	169.6	de
Simplified Human Gastric Simulator	240	161.1	9.49	24	131.14	191	de
Human Gastric Simulator	240	182.4	9.49	24	152.46	212.3	e

### Sheet: Figures 6 and 7
FRAP (mg TRLX eq/g DW sample)	Signif. codes: 0 ‘***’ 0.001 ‘**’ 0.01 ‘*’ 0.05 ‘.’ 0.1 ‘ ’ 1
Mixed ANOVA results
Effect	df	SS	MSS	F value	P value
Genotype	1	0.0338	0.0338	1.384	0.253936
Location	1	0.0213	0.0213	0.872	0.362031
Method	1	0.4389	0.4389	17.969	0.000444	***
Genotype:Location	1	0.0036	0.0036	0.148	0.704503
Residuals	19	0.4641	0.0244
Tukey-Kramer post-hoc test	Confidence level used: 0.95
Method	emmean	SE	df	lower.CL	upper.CL	Grouping symbol
Peristaltic Simulator	0.2952	0.0451	19	0.2008	0.39	a
Simplified Human Gastric Simulator	0.0248	0.0451	19	-0.0697	0.119	b
Total Phenolics (mg GA eq/g DW sample)	Signif. codes: 0 ‘***’ 0.001 ‘**’ 0.01 ‘*’ 0.05 ‘.’ 0.1 ‘ ’ 1
Mixed ANOVA results
Effect	df	SS	MSS	F value	P value
Genotype	1	0.0213	0.02128	1.289	0.2604
Location	1	0.0767	0.0767	4.647	0.0348	*
Method	1	0.0001	0.00011	0.007	0.9347
TimePoint	2	0.3828	0.19141	11.596	4.94e-05	***
Genotype:Location	1	0.0047	0.00468	0.284	0.5961
Residuals	65	1.0729	0.01651
Tukey-Kramer post-hoc test	Confidence level used: 0.95
Location	emmean	SE	df	lower.CL	upper.CL	Grouping symbol
Davis, CA	0.1507	0.0214	65	0.1079	0.193	a
Pescadero, CA	0.0854	0.0214	65	0.0426	0.128	b
Tukey-Kramer post-hoc test	Confidence level used: 0.95
TimePoint	emmean	SE	df	lower.CL	upper.CL	Grouping symbol
120	0.2042	0.0262	65	0.1518	0.2566	a
180	0.0259	0.0262	65	-0.0265	0.0783	b
240	0.124	0.0262	65	0.0716	0.1764	a
RDS (mg MT eq/g DW sample)	Signif. codes: 0 ‘***’ 0.001 ‘**’ 0.01 ‘*’ 0.05 ‘.’ 0.1 ‘ ’ 1
Mixed ANOVA results
Effect	df	SS	MSS	F value	P value
Genotype	1	305	305	2.777	0.1004
Location	1	15	15	0.14	0.709
Method	1	7494	7494	68.228	1.01e-11	***
TimePoint	2	14249	7124	64.866	3.26e-16	***
Genotype:Location	1	325	325	2.955	0.0903	.
Residuals	65	7139	110
Tukey-Kramer post-hoc test	Confidence level used: 0.95
Method	emmean	SE	df	lower.CL	upper.CL	Grouping symbol
Peristaltic Simulator	42.4	1.75	65	38.9	45.9	a
Simplified Human Gastric Simulator	22	1.75	65	18.5	25.5	b
Tukey-Kramer post-hoc test	Confidence level used: 0.95
TimePoint	emmean	SE	df	lower.CL	upper.CL	Grouping symbol
120	13	2.14	65	8.75	17.3	a
180	37.2	2.14	65	32.96	41.5	b
240	46.4	2.14	65	42.09	50.6	c
RDS (mg MT eq)	Signif. codes: 0 ‘***’ 0.001 ‘**’ 0.01 ‘*’ 0.05 ‘.’ 0.1 ‘ ’ 1
Mixed ANOVA results
Effect	df	SS	MSS	F value	P value
Genotype	1	135	135	0.002	0.9625
Location	1	13	13	0	0.9882
Method	1	2243963	2243963	36.943	7.1e-08	***
TimePoint	2	6889861	3444930	56.715	5.58e-15	***
Genotype:Location	1	338605	338605	5.575	0.0212	*
Residuals	65	3948161	60741
Tukey-Kramer post-hoc test	Confidence level used: 0.95
Method	emmean	SE	df	lower.CL	upper.CL	Grouping symbol
Peristaltic Simulator	503	41.1	65	421	585	a
Simplified Human Gastric Simulator	856	41.1	65	774	938	b
Tukey-Kramer post-hoc test	Confidence level used: 0.95
TimePoint	emmean	SE	df	lower.CL	upper.CL	Grouping symbol
120	262	50.3	65	162	362	a
180	774	50.3	65	673	874	b
240	1002	50.3	65	901	1102	c
Tukey-Kramer post-hoc test		Confidence level used: 0.95
Genotype	Location	emmean	SE	df	lower.CL	upper.CL	Grouping symbol
UC Southwest Gold	Davis, CA	609	58.1	65	493	725	a
UC Southwest Red	Davis, CA	749	58.1	65	633	865	a
UC Southwest Gold	Pescadero, CA	747	58.1	65	631	863	a
UC Southwest Red	Pescadero, CA	612	58.1	65	496	728	a
OPA (mg NH2/g DW sample)	Signif. codes: 0 ‘***’ 0.001 ‘**’ 0.01 ‘*’ 0.05 ‘.’ 0.1 ‘ ’ 1
Mixed ANOVA results
Effect	df	SS	MSS	F value	P value
Genotype	1	4.5	4.5	2.257	0.138
Location	1	3.8	3.8	1.889	0.174
Method	1	236.1	236.1	118.708	2.63e-16	***
TimePoint	2	706.4	353.2	177.594	< 2e-16	***
Genotype:Location	1	1.1	1.1	0.569	0.453
Residuals	65	129.3	2
Tukey-Kramer post-hoc test	Confidence level used: 0.95
Method	emmean	SE	df	lower.CL	upper.CL	Grouping symbol
Peristaltic Simulator	7.79	0.235	65	7.32	8.26	a
Simplified Human Gastric Simulator	4.17	0.235	65	3.7	4.64	b
Tukey-Kramer post-hoc test	Confidence level used: 0.95
TimePoint	emmean	SE	df	lower.CL	upper.CL	Grouping symbol
120	1.56	0.288	65	0.988	2.14	a
180	7.92	0.288	65	7.346	8.5	b
240	8.46	0.288	65	7.886	9.04	b
OPA (mg NH2)	Signif. codes: 0 ‘***’ 0.001 ‘**’ 0.01 ‘*’ 0.05 ‘.’ 0.1 ‘ ’ 1
Mixed ANOVA results
Effect	df	SS	MSS	F value	P value
Genotype	1	1745	1745	5.2	0.0259	*
Location	1	1658	1658	4.939	0.0297	*
Method	1	88735	88735	264.392	<2e-16	***
TimePoint	2	282258	141129	420.502	<2e-16	***
Genotype:Location	1	1141	1141	3.399	0.0698	.
Residuals	65	21815	336
Tukey-Kramer post-hoc test	Confidence level used: 0.95
Genotype	emmean	SE	df	lower.CL	upper.CL	Grouping symbol
UC Southwest Gold	122	3.05	65	116	128	a
UC Southwest Red	132	3.05	65	126	138	b
Tukey-Kramer post-hoc test	Confidence level used: 0.95
Location	emmean	SE	df	lower.CL	upper.CL	Grouping symbol
Davis, CA	132	3.05	65	126	138	a
Pescadero, CA	122	3.05	65	116	128	b
Tukey-Kramer post-hoc test	Confidence level used: 0.95
Method	emmean	SE	df	lower.CL	upper.CL	Grouping symbol
Peristaltic Simulator	91.9	3.05	65	85.8	98	a
Simplified Human Gastric Simulator	162.1	3.05	65	156	168	b
Tukey-Kramer post-hoc test	Confidence level used: 0.95
TimePoint	emmean	SE	df	lower.CL	upper.CL	Grouping symbol
120	38.8	3.74	65	31.3	46.3	a
180	164.5	3.74	65	157	171.9	b
240	177.8	3.74	65	170.3	185.2	c

### Sheet: Figure S6
RDS (mg MT eq/g DW sample)	Signif. codes: 0 ‘***’ 0.001 ‘**’ 0.01 ‘*’ 0.05 ‘.’ 0.1 ‘ ’ 1
Mixed ANOVA results
Effect	df	SS	MSS	F value	P value
Genotype	1	1.1	1.1	0.22	0.6418
Location	1	16.2	16.2	3.354	0.0742	.
Method	1	264.4	264.4	54.777	3.9e-09	***
TimePoint	1	1364.5	1364.5	282.722	< 2e-16	***
Genotype:Location	1	0.3	0.3	0.07	0.7922
Residuals	42	202.7	4.8
Tukey-Kramer post-hoc test	Confidence level used: 0.95
Method	emmean	SE	df	lower.CL	upper.CL	Grouping symbol
Simplified Human Gastric Simulator	4.1	0.448	42	3.06	5.14	a
Peristaltic Simulator	8.79	0.448	42	7.75	9.83	b
Tukey-Kramer post-hoc test	Confidence level used: 0.95
TimePoint	emmean	SE	df	lower.CL	upper.CL	Grouping symbol
Cooked	1.11	0.448	42	0.072	2.15	a
Broth	11.78	0.448	42	10.735	12.82	b
RDS (mg MT eq)	Signif. codes: 0 ‘***’ 0.001 ‘**’ 0.01 ‘*’ 0.05 ‘.’ 0.1 ‘ ’ 1
Mixed ANOVA results
Effect	df	SS	MSS	F value	P value
Genotype	1	14	14	0.002	0.9661
Location	1	27606	27606	3.531	0.0672	.
Method	1	254499	254499	32.551	1.05e-06	***
TimePoint	1	2901901	2901901	371.159	< 2e-16	***
Genotype:Location	1	532	532	0.068	0.7954
Residuals	42	328376	7818
Tukey-Kramer post-hoc test	Confidence level used: 0.95
Method	emmean	SE	df	lower.CL	upper.CL	Grouping symbol
Simplified Human Gastric Simulator	181	18	42	139	223	a
Peristaltic Simulator	326	18	42	285	368	b
Tukey-Kramer post-hoc test	Confidence level used: 0.95
TimePoint	emmean	SE	df	lower.CL	upper.CL	Grouping symbol
Cooked	7.75	18	42	-34.1	49.6	a
Broth	499.51	18	42	457.6	541.4	b
OPA (mg NH2/g DW sample)	Signif. codes: 0 ‘***’ 0.001 ‘**’ 0.01 ‘*’ 0.05 ‘.’ 0.1 ‘ ’ 1
Mixed ANOVA results
Effect	df	SS	MSS	F value	P value
Genotype	1	8.7	8.7	8.414	0.0059	**
Location	1	9.3	9.3	8.951	0.00463	**
Method	1	16.6	16.6	16.019	0.00025	***
TimePoint	1	357.9	357.9	345.136	< 2e-16	***
Genotype:Location	1	0.1	0.1	0.098	0.7557
Residuals	42	43.5	1
Tukey-Kramer post-hoc test	Confidence level used: 0.95
Genotype	emmean	SE	df	lower.CL	upper.CL	Grouping symbol
UC Southwest Gold	3.2	0.208	42	2.72	3.68	a
UC Southwest Red	4.05	0.208	42	3.57	4.54	b
Tukey-Kramer post-hoc test	Confidence level used: 0.95
Location	emmean	SE	df	lower.CL	upper.CL	Grouping symbol
Pescadero, CA	3.19	0.208	42	2.71	3.67	a
Davis, CA	4.07	0.208	42	3.59	4.55	b
Tukey-Kramer post-hoc test	Confidence level used: 0.95
Method	emmean	SE	df	lower.CL	upper.CL	Grouping symbol
Simplified Human Gastric Simulator	3.04	0.208	42	2.56	3.52	a
Peristaltic Simulator	4.22	0.208	42	3.73	4.7	b
Tukey-Kramer post-hoc test	Confidence level used: 0.95
TimePoint	emmean	SE	df	lower.CL	upper.CL	Grouping symbol
Cooked	0.898	0.208	42	0.416	1.38	a
Broth	6.359	0.208	42	5.877	6.84	b
OPA (mg NH2)	Signif. codes: 0 ‘***’ 0.001 ‘**’ 0.01 ‘*’ 0.05 ‘.’ 0.1 ‘ ’ 1
Mixed ANOVA results
Effect	df	SS	MSS	F value	P value
Genotype	1	8547	8547	7.062	0.01109	*
Location	1	13275	13275	10.968	0.00191	**
Method	1	9007	9007	7.442	0.00926	**
TimePoint	1	848005	848005	700.646	< 2e-16	***
Genotype:Location	1	16	16	0.013	0.91004
Residuals	42	50833	1210
Tukey-Kramer post-hoc test	Confidence level used: 0.95
Genotype	emmean	SE	df	lower.CL	upper.CL	Grouping symbol
UC Southwest Gold	126	7.1	42	110	143	a
UC Southwest Red	153	7.1	42	136	169	b
Tukey-Kramer post-hoc test	Confidence level used: 0.95
Location	emmean	SE	df	lower.CL	upper.CL	Grouping symbol
Pescadero, CA	123	7.1	42	106	139	a
Davis, CA	156	7.1	42	140	172	b
Tukey-Kramer post-hoc test	Confidence level used: 0.95
Method	emmean	SE	df	lower.CL	upper.CL	Grouping symbol
Simplified Human Gastric Simulator	126	7.1	42	109	142	a
Peristaltic Simulator	153	7.1	42	137	170	b
Tukey-Kramer post-hoc test	Confidence level used: 0.95
TimePoint	emmean	SE	df	lower.CL	upper.CL	Grouping symbol
Cooked	6.46	7.1	42	-10	22.9	a
Broth	272.29	7.1	42	256	288.8	b

### Sheet: Figure S7
RDS (mg MT eq/g DW sample)	Signif. codes: 0 ‘***’ 0.001 ‘**’ 0.01 ‘*’ 0.05 ‘.’ 0.1 ‘ ’ 1
Mixed ANOVA results
Effect	df	SS	MSS	F value	P value
Method	2	1.86	0.93	1.336	0.299
TimePoint	1	161.61	161.61	231.81	3.28e-09	***
Method:TimePoint	2	1.17	0.58	0.837	0.457
Residuals	12	8.37	0.7
Tukey-Kramer post-hoc test	Confidence level used: 0.95
Time Point	emmean	SE	df	lower.CL	upper.CL	Grouping symbol
Cooked	0.397	0.278	12	-0.314	1.11	a
Broth	6.389	0.278	12	5.679	7.1	b
RDS (mg MT eq)	Signif. codes: 0 ‘***’ 0.001 ‘**’ 0.01 ‘*’ 0.05 ‘.’ 0.1 ‘ ’ 1
Mixed ANOVA results
Effect	df	SS	MSS	F value	P value
Method	3	144755	48252	20.87	8.9e-06	***
TimePoint	1	661651	661651	286.18	1.24e-11	***
Method:TimePoint	3	143887	47962	20.75	9.24e-06	***
Residuals	16	36993	2312
Tukey-Kramer post-hoc test	Confidence level used: 0.95
Method	Time Point	emmean	SE	df	lower.CL	upper.CL	Grouping symbol
Static Digestion	Cooked	2.17	27.8	16	-84.9	89.2	a
Peristaltic Simulator	Cooked	2.26	27.8	16	-84.8	89.3	a
Human Gastric Simulator	Cooked	3.04	27.8	16	-84	90.1	a
Simplified Human Gastric Simulator	Cooked	3.11	27.8	16	-83.9	90.1	a
Peristaltic Simulator	Broth	228.89	27.8	16	141.9	315.9	b
Simplified Human Gastric Simulator	Broth	250.66	27.8	16	163.6	337.7	b
Static Digestion	Broth	256.59	27.8	16	169.6	343.6	b
Human Gastric Simulator	Broth	602.75	27.8	16	515.7	689.8	c
OPA (mg NH2/g DW sample)	Signif. codes: 0 ‘***’ 0.001 ‘**’ 0.01 ‘*’ 0.05 ‘.’ 0.1 ‘ ’ 1
Mixed ANOVA results
Effect	df	SS	MSS	F value	P value
Method	2	0.2	0.1	0.271	0.767
TimePoint	1	73.21	73.21	199.82	7.65e-09	***
Method:TimePoint	2	0.66	0.33	0.901	0.432
Residuals	12	4.4	0.37
Tukey-Kramer post-hoc test	Confidence level used: 0.95
Time Point	emmean	SE	df	lower.CL	upper.CL	Grouping symbol
Cooked	0.843	0.202	12	0.328	1.36	a
Broth	4.877	0.202	12	4.362	5.39	b
OPA (mg NH2)	Signif. codes: 0 ‘***’ 0.001 ‘**’ 0.01 ‘*’ 0.05 ‘.’ 0.1 ‘ ’ 1
Mixed ANOVA results
Effect	df	SS	MSS	F value	P value
Method	3	57037	19012	136.8	1.29e-11	***
TimePoint	1	341462	341462	2456.8	< 2e-16	***
Method:TimePoint	3	58095	19365	139.3	1.12e-11	***
Residuals	16	2224	139
Tukey-Kramer post-hoc test	Confidence level used: 0.95
Method	Time Point	emmean	SE	df	lower.CL	upper.CL	Grouping symbol
Human Gastric Simulator	Cooked	4.46	6.81	16	-16.9	25.8	a
Static Digestion	Cooked	4.56	6.81	16	-16.8	25.9	a
Simplified Human Gastric Simulator	Cooked	5.25	6.81	16	-16.1	26.6	a
Peristaltic Simulator	Cooked	6.41	6.81	16	-14.9	27.7	a
Simplified Human Gastric Simulator	Broth	178.08	6.81	16	156.7	199.4	b
Peristaltic Simulator	Broth	181.83	6.81	16	160.5	203.2	b
Static Digestion	Broth	202.39	6.81	16	181.1	223.7	b
Human Gastric Simulator	Broth	412.62	6.81	16	391.3	434	c
